# An Autoimmune Transcriptional Circuit Driving Foxp3^+^ Regulatory T cell Dysfunction

**DOI:** 10.1101/2022.12.02.518871

**Authors:** Tomokazu S. Sumida, Matthew R. Lincoln, Liang He, Yongjin Park, Mineto Ota, Helen A. Stillwell, Greta A. Leissa, Keishi Fujio, Alexander M. Kulminski, Charles B. Epstein, Bradley E. Bernstein, Manolis Kellis, David A. Hafler

**Affiliations:** Departments of Neurology and Immunobiology, Yale School of Medicine, New Haven, CT, USA; Broad Institute of MIT and Harvard, Cambridge, MA, USA; Computer Science and Artificial Intelligence Laboratory, MIT, Cambridge, MA, USA; Biodemography of Aging Research Unit, Social Science Research Institute, Duke University, Durham, NC, USA; Department of Allergy and Rheumatology, Graduate School of Medicine, The University of Tokyo, Tokyo, Japan; Dana-Farber Cancer Institute and Harvard Medical School, Boston, MA, USA

## Abstract

Autoimmune diseases, among the most common disorders of young adults, are mediated by genetic and environmental factors. While CD4^+^Foxp3^+^ regulatory T cells (Tregs) play a central role in preventing autoimmunity, the molecular mechanism underlying their dysfunction is unknown. Here, we performed comprehensive transcriptomic and epigenomic profiling of Tregs in the autoimmune disease multiple sclerosis (MS) to identify central transcriptional programs regulating human autoimmunity. We discovered that upregulation of a primate-specific short *PRDM1* isoform (*PRDM1-S*) induces *SGK1* independent from evolutionally conserved long *PRDM1*, leading to destabilization of Foxp3 and Treg dysfunction. This aberrant *PRDM1-S/SGK1* axis is shared among other autoimmune diseases. Furthermore, by chromatin landscape profiling in MS Tregs we identified a *PRDM1-S* specific *cis*-regulatory element associated with enriched binding of AP-1/IRF transcription factors. Our study identifies evolutionally emerged *PRDM1-S* and epigenetic priming of AP-1/IRF as key drivers of pathogenic Treg programs leading to human autoimmune disease.
