## Supplementary_Table_1 for "An Autoimmune Transcriptional Circuit Driving Foxp3^+^ Regulatory T cell Dysfunction"

### Sheet: Healthy controls
HC#	Gender	Ethnicity	Age (at time of collection)	Cell types	Analysis	Passed QC
hc#2	M	Caucasian/Non-Hispanic	36.0306	mTeff	Bulk RNA-seq	Yes
hc#3	M	Asian/Non-Hispanic	37	mTeff	Bulk RNA-seq	Yes
hc#4	F	Caucasian/Non-Hispanic	23	mTeff	Bulk RNA-seq	Yes
hc#5	F	Caucasian/Non-Hispanic	30.9833	mTeff	Bulk RNA-seq	Yes
hc#6	M	Caucasian/Non-Hispanic	55	mTeff	Bulk RNA-seq	Yes
hc#7	M	Asian/Non-Hispanic	56	mTeff	Bulk RNA-seq	Yes
hc#8	M	Asian/Non-Hispanic	35	mTeff	Bulk RNA-seq	Yes
hc#9	M	Caucasian/Non-Hispanic	41	mTeff	Bulk RNA-seq	No
hc#10	F	Caucasian/Non-Hispanic	37	mTeff	Bulk RNA-seq	Yes
hc#11	F	Asian/Non-Hispanic	29	mTeff	Bulk RNA-seq	Yes
hc#12	F	Caucasian/Non-Hispanic	24	mTeff	Bulk RNA-seq	Yes
hc#13	F	Asian/Non-Hispanic	33	mTeff	Bulk RNA-seq	Yes
hc#14	F	Hispanic	23	mTeff	Bulk RNA-seq	Yes
hc#15	F	Caucasian/Non-Hispanic	23	mTeff	Bulk RNA-seq	Yes
hc#16	M	Caucasian/Non-Hispanic	43	mTeff	Bulk RNA-seq	Yes
hc#17	F	Caucasian/Non-Hispanic	46	mTeff	Bulk RNA-seq	Yes
hc#18	M	Caucasian/Non-Hispanic	45	mTeff	Bulk RNA-seq	Yes
hc#19	F	Caucasian/Non-Hispanic	26	mTeff	Bulk RNA-seq	Yes
hc#20	F	Caucasian/Non-Hispanic	39	mTeff	Bulk RNA-seq	Yes
hc#21	F	Caucasian/Non-Hispanic	37	mTeff	Bulk RNA-seq	Yes
hc#22	F	Caucasian/Non-Hispanic	62	mTeff	Bulk RNA-seq	Yes
hc#1	M	Asian/Non-Hispanic	36	mTreg	Bulk RNA-seq	Yes
hc#2	M	Caucasian/Non-Hispanic	36.0306	mTreg	Bulk RNA-seq	Yes
hc#3	M	Asian/Non-Hispanic	37	mTreg	Bulk RNA-seq	Yes
hc#4	F	Caucasian/Non-Hispanic	23	mTreg	Bulk RNA-seq	Yes
hc#5	F	Caucasian/Non-Hispanic	30.9833	mTreg	Bulk RNA-seq	Yes
hc#6	M	Caucasian/Non-Hispanic	55	mTreg	Bulk RNA-seq	Yes
hc#7	M	Asian/Non-Hispanic	56	mTreg	Bulk RNA-seq	Yes
hc#10	F	Caucasian/Non-Hispanic	37	mTreg	Bulk RNA-seq	Yes
hc#11	F	Asian/Non-Hispanic	29	mTreg	Bulk RNA-seq	Yes
hc#12	F	Caucasian/Non-Hispanic	24	mTreg	Bulk RNA-seq	Yes
hc#13	F	Asian/Non-Hispanic	33	mTreg	Bulk RNA-seq	Yes
hc#14	F	Hispanic	23	mTreg	Bulk RNA-seq	Yes
hc#15	F	Caucasian/Non-Hispanic	23	mTreg	Bulk RNA-seq	Yes
hc#16	M	Caucasian/Non-Hispanic	43	mTreg	Bulk RNA-seq	Yes
hc#17	F	Caucasian/Non-Hispanic	46	mTreg	Bulk RNA-seq	Yes
hc#18	M	Caucasian/Non-Hispanic	45	mTreg	Bulk RNA-seq	Yes
hc#19	F	Caucasian/Non-Hispanic	26	mTreg	Bulk RNA-seq	Yes
hc#20	F	Caucasian/Non-Hispanic	39	mTreg	Bulk RNA-seq	Yes
hc#21	F	Caucasian/Non-Hispanic	37	mTreg	Bulk RNA-seq	Yes
hc#22	F	Caucasian/Non-Hispanic	62	mTreg	Bulk RNA-seq	Yes
hc#2	F	Caucasian/Non-Hispanic	48	CD4+ T cells	multi-omics single cell analysis	Yes
hc#24	F	Caucasian/Non-Hispanic	23	CD4+ T cells	multi-omics single cell analysis	Yes
hc#25	F	Caucasian/Non-Hispanic	33	CD4+ T cells	multi-omics single cell analysis	Yes
hc#26	F	Caucasian/Non-Hispanic	25	CD4+ T cells	multi-omics single cell analysis	Yes
hc#27	M	Caucasian/Non-Hispanic	39	CD4+ T cells	multi-omics single cell analysis	Yes

### Sheet: MS patients
Pt#	Gender	Ethnicity	Age (at time of collection)	Clinical_Type	EDSS	Cell_Type	analysis type	Include	Reason for exclusion
pt#01	M	African american/Non-Hispanic	31.6889	RRMS	na	mTreg	Bulk RNA-seq	Yes
pt#02	F	Hispanic	36.9889	RRMS	3.5	mTreg	Bulk RNA-seq	Yes
pt#02	F	Hispanic	36.9889	RRMS	3.5	mTeff	Bulk RNA-seq	Yes
pt#03	M	Caucasian/Non-Hispanic	31.2694	RRMS	6	mTreg	Bulk RNA-seq	Yes
pt#03	M	Caucasian/Non-Hispanic	31.2694	RRMS	6	mTeff	Bulk RNA-seq	Yes
pt#04	M	Caucasian/Non-Hispanic	42.2694	RRMS	1.5	mTreg	Bulk RNA-seq	Yes
pt#04	M	Caucasian/Non-Hispanic	42.2694	RRMS	1.5	mTeff	Bulk RNA-seq	Yes
pt#05	F	Caucasian/Non-Hispanic	47.8056	SPMS	6.5	mTreg	Bulk RNA-seq	No	Diagnosed was changed as SPMS later
pt#05	F	Caucasian/Non-Hispanic	47.8056	SPMS	6.5	mTeff	Bulk RNA-seq	No	Diagnosed was changed as SPMS later
pt#06	F	Caucasian/Non-Hispanic	34.425	RRMS	4	mTreg	Bulk RNA-seq	Yes
pt#06	F	Caucasian/Non-Hispanic	34.425	RRMS	4	mTeff	Bulk RNA-seq	Yes
pt#07	F	Caucasian/Non-Hispanic	29.3167	RRMS	2	mTreg	Bulk RNA-seq	Yes
pt#07	F	Caucasian/Non-Hispanic	29.3167	RRMS	2	mTeff	Bulk RNA-seq	Yes
pt#08	M	African american/Non-Hispanic	57.2	RRMS	4.5	mTreg	Bulk RNA-seq	No	Sample collection was done within 6months after Rituximab injection
pt#08	M	African american/Non-Hispanic	57.2	RRMS	4.5	mTeff	Bulk RNA-seq	No	Sample collection was done within 6months after Rituximab injection
pt#09	M	Caucasian/Non-Hispanic	38.5694	RRMS	0	mTreg	Bulk RNA-seq	Yes
pt#09	M	Caucasian/Non-Hispanic	38.5694	RRMS	0	mTeff	Bulk RNA-seq	Yes
pt#10	F	African american/Non-Hispanic	43.8	RRMS	1	mTreg	Bulk RNA-seq	Yes
pt#10	F	African american/Non-Hispanic	43.8	RRMS	1	mTeff	Bulk RNA-seq	Yes
pt#11	F	Caucasian/Non-Hispanic	46.8583	RRMS	2.5	mTreg	Bulk RNA-seq	Yes
pt#11	F	Caucasian/Non-Hispanic	46.8583	RRMS	2.5	mTeff	Bulk RNA-seq	Yes
pt#12	F	Caucasian/Non-Hispanic	32.3472	RRMS	1.5	mTreg	Bulk RNA-seq	Yes
pt#12	F	Caucasian/Non-Hispanic	32.3472	RRMS	1.5	mTeff	Bulk RNA-seq	Yes
pt#13	M	Caucasian/Non-Hispanic	41.1194	RRMS	1.5	mTreg	Bulk RNA-seq	Yes
pt#13	M	Caucasian/Non-Hispanic	41.1194	RRMS	1.5	mTeff	Bulk RNA-seq	Yes
pt#14	F	Caucasian/Non-Hispanic	41.2167	RRMS	3	mTreg	Bulk RNA-seq	Yes
pt#14	F	Caucasian/Non-Hispanic	41.2167	RRMS	3	mTeff	Bulk RNA-seq	Yes
pt#15	F	Caucasian/Non-Hispanic	52.9472	SPMS	4.5	mTreg	Bulk RNA-seq	No	Diagnosed was changed as SPMS later
pt#15	F	Caucasian/Non-Hispanic	52.9472	SPMS	4.5	mTeff	Bulk RNA-seq	No	Diagnosed was changed as SPMS later
pt#16	F	Caucasian/Non-Hispanic	32.0306	RRMS	na	mTreg	Bulk RNA-seq	Yes
pt#16	F	Caucasian/Non-Hispanic	32.0306	RRMS	na	mTeff	Bulk RNA-seq	Yes
pt#17	F	Caucasian/Non-Hispanic	28.8667	RRMS	1	mTreg	Bulk RNA-seq	Yes
pt#17	F	Caucasian/Non-Hispanic	28.8667	RRMS	1	mTeff	Bulk RNA-seq	Yes
pt#18	F	Caucasian/Non-Hispanic	50.7667	RRMS	3.5	mTreg	Bulk RNA-seq	Yes
pt#18	F	Caucasian/Non-Hispanic	50.7667	RRMS	3.5	mTeff	Bulk RNA-seq	Yes
pt#19	F	Caucasian/Non-Hispanic	43.2944	RRMS	2.5	mTreg	Bulk RNA-seq	Yes
pt#19	F	Caucasian/Non-Hispanic	43.2944	RRMS	2.5	mTeff	Bulk RNA-seq	Yes
pt#20	F	Caucasian/Non-Hispanic	23.9528	RRMS	1	mTreg	Bulk RNA-seq	Yes
pt#20	F	Caucasian/Non-Hispanic	23.9528	RRMS	1	mTeff	Bulk RNA-seq	Yes
pt#21	F	Caucasian/Non-Hispanic	58.5583	SPMS	6	mTreg	Bulk RNA-seq	No	Diagnosed was changed as SPMS later
pt#21	F	Caucasian/Non-Hispanic	58.5583	SPMS	6	mTeff	Bulk RNA-seq	No	Diagnosed was changed as SPMS later
pt#22	M	Caucasian/Non-Hispanic	28.6861	RRMS	1	mTreg	Bulk RNA-seq	Yes
pt#22	M	Caucasian/Non-Hispanic	28.6861	RRMS	1	mTeff	Bulk RNA-seq	Yes
pt#23	F	Caucasian/Non-Hispanic	34.5472	RRMS	1.5	mTreg	Bulk RNA-seq	Yes
pt#23	F	Caucasian/Non-Hispanic	34.5472	RRMS	1.5	mTeff	Bulk RNA-seq	Yes
pt#24	F	Caucasian/Non-Hispanic	30.5028	RRMS	2	mTreg	Bulk RNA-seq	Yes
pt#24	F	Caucasian/Non-Hispanic	30.5028	RRMS	2	mTeff	Bulk RNA-seq	Yes
pt#25	M	Hispanic	22.1083	RRMS	na	mTreg	Bulk RNA-seq	Yes
pt#25	M	Hispanic	22.1083	RRMS	na	mTeff	Bulk RNA-seq	Yes
pt#26	F	Caucasian/Non-Hispanic	30.5333	RRMS	na	mTreg	Bulk RNA-seq	Yes
pt#26	F	Caucasian/Non-Hispanic	30.5333	RRMS	na	mTeff	Bulk RNA-seq	Yes
pt#27	M	Caucasian/Non-Hispanic	35	RRMS	5.5	mTreg	Bulk RNA-seq	Yes
pt#27	M	Caucasian/Non-Hispanic	35	RRMS	5.5	mTeff	Bulk RNA-seq	Yes
pt#28	F	Caucasian/Non-Hispanic	29.5306	RRMS	1.5	mTreg	Bulk RNA-seq	Yes
pt#28	F	Caucasian/Non-Hispanic	29.5306	RRMS	1.5	mTeff	Bulk RNA-seq	Yes
pt#29	F	Caucasian/Non-Hispanic	33.7028	RRMS	1.5	mTreg	Bulk RNA-seq	Yes
pt#29	F	Caucasian/Non-Hispanic	33.7028	RRMS	1.5	mTeff	Bulk RNA-seq	Yes
pt#30	F	Caucasian/Non-Hispanic	44.1833	RRMS	2.5	mTreg	Bulk RNA-seq	Yes
pt#30	F	Caucasian/Non-Hispanic	44.1833	RRMS	2.5	mTeff	Bulk RNA-seq	Yes
pt#31	F	Caucasian/Non-Hispanic	45.1	RRMS	na	CD4+ T cells	multi-omics single cell analysis	Yes
pt#32	F	Caucasian/Non-Hispanic	24.8	RRMS	na	CD4+ T cells	multi-omics single cell analysis	Yes
pt#33	F	Caucasian/Non-Hispanic	32.2	RRMS	na	CD4+ T cells	multi-omics single cell analysis	Yes
pt#34	F	Caucasian/Non-Hispanic	28.7	RRMS	na	CD4+ T cells	multi-omics single cell analysis	Yes
pt#35	M	Caucasian/Non-Hispanic	42.5	RRMS	na	CD4+ T cells	multi-omics single cell analysis	Yes
