## Supplementary_Table_2 for "An Autoimmune Transcriptional Circuit Driving Foxp3^+^ Regulatory T cell Dysfunction"

### Sheet: Totalseq C
5' prime		Target	Clone
TotalSeq™-C	C0154	CD27	O323	Human	GCACTCCTGCATGTA
TotalSeq™-C	C0034	CD3	UCHT1	Human	CTCATTGTAACTCCT
TotalSeq™-C	C0087	CD45RO	UCHL1	Human	CTCCGAATCATGTTG
TotalSeq™-C	C0389	CD38	HIT2	Human	TGTACCCGCTTGTGA
TotalSeq™-C	C0368	CD226 (DNAM-1)	11A8	Human	TCTCAGTGTTTGTGG
TotalSeq™-C	C0390	CD127(IL-7a)	A019D5	Human	GTGTGTTGTCCTATG
TotalSeq™-C	C0148	CD197(CCR7)	G043H7	Human	AGTTCAGTCAACCGA
TotalSeq™-C	C0085	CD25	BC96	Human	TTTGTCCTGTACGCC
TotalSeq™-C	C0171	CD278(ICOS)	C398.4A	Human	CGCGCACCCATTAAA
TotalSeq™-C	C0088	CD279(PD-1)	EH12.2H7	Human	ACAGCGCCGTATTTA
TotalSeq™-C	C0072	CD4	RPA-T4	Human	TGTTCCCGCTCAACT
TotalSeq™-C	C0063	CD45RA	HI100	Human	TCAATCCTTCCGCTT
TotalSeq™-C	C0080	CD8a	RPA-T8	Human	GCTGCGCTTTCCATT
TotalSeq™-C	C0089	TIGIT(VSTM3)	A15153G	Human	TTGCTTACCGCCAGA
TotalSeq™-C	C0169	anti-human CD366 (Tim-3)	F38-2E2	Human	TGTCCTACCCAACTT
TotalSeq™-C	C0140	anti-human CD183 (CXCR3)	G025H7	Human	GCGATGGTAGATTAT
TotalSeq™-C	C0159	anti-human HLA-DR	L243	Human	AATAGCGAGCAAGTA
TotalSeq™-C	C0071	CD194 (CCR4)	L291H4	Human	AGCTTACCTGCACGA
TotalSeq™-C	C0143	CD196 (CCR6)	G034E3	Human	GATCCCTTTGTCACT
TotalSeq™-C	C0144	CD185 (CXCR5)	J252D4	Human	AATTCAACCGTCGCC
TotalSeq™-C	C0174	CD58 (LFA-3)	TS2/9	Human	GTTCCTATGGACGAC
TotalSeq™-C	C0149	CD161	HP-3G10	Human	GTACGCAGTCCTTCT
TotalSeq™-C	C0251	anti-human Hashtag 1		Human	GTCAACTCTTTAGCG
TotalSeq™-C	C0252	anti-human Hashtag 2		Human	TGATGGCCTATTGGG
TotalSeq™-C	C0253	anti-human Hashtag 3		Human	TTCCGCCTCTCTTTG
TotalSeq™-C	C0253	anti-human Hashtag 4		Human	AGTAAGTTCAGCGTA
TotalSeq™-C	C0050	CD19	HIB19	Human	CTGGGCAATTACTCG
TotalSeq™-C	C0100	CD20	2H7	Human	TTCTGGGTCCCTAGA
TotalSeq™-C	C0180	CD24	ML5	Human	AGATTCCTTCGTGTT
TotalSeq™-C	C0136	IgM	MHM88	Human	TAGCGAGCCCGTATA
TotalSeq™-C	C0375	IgG Fc	M1310G5	Human	CTGGAGCGATTAGAA
TotalSeq™-C	C0355	CD137 (4-1BB)	4B4-1	Human	CAGTAAGTTCGGGAC
TotalSeq™-C	C0051	CD14	63D3	Human	CAATCAGACCTATGA
TotalSeq™-C	C0083	CD16	3G8	Human	AAGTTCACTCTTTGC
TotalSeq™-C	C0064	anti-human CD123	6H6	Human	CTTCACTCTGTCAGG
TotalSeq™-C	C0160	anti-human CD1c	L161	Human	GAGCTACTTCACTCG
TotalSeq™-C	C0224	TCR α/β	IP26	Human	CGTAACGTAGAGCGA
TotalSeq™-C	C0366	CD184 (CXCR4)	12G5	Human	TCAGGTCCTTTCAAC
TotalSeq™-C	C0141	CD195 (CCR5)	J418F1	Human	CCAAAGTAAGAGCCA
TotalSeq™-C	C0582	TCR Vδ2	B6	Human	TCAGTCAGATGGTAT

### Sheet: Hashing Abs for each batch
Hashing	subject	Cell type
#1	HA5875	CD25+ CD4T cells
#2	HA5875	Total CD4T cells
#3	MS1140	Total CD4T cells
#4	MS1140	CD25+ CD4T cells
#1	HA5954	Total CD4T cells
#2	HA5954	CD25+ CD4T cells
#3	MS1152	Total CD4T cells
#4	MS1152	CD25+ CD4T cells
#1	HA6032	Total CD4T cells
#2	HA6032	CD25+ CD4T cells
#3	MS1163	Total CD4T cells
#4	MS1163	CD25+ CD4T cells
#1	HA6078	Total CD4T cells
#2	HA6078	CD25+ CD4T cells
#3	MS1164	Total CD4T cells
#4	MS1164	CD25+ CD4T cells
#1	HA6079	Total CD4T cells
#2	HA6079	CD25+ CD4T cells
#3	MS1165	Total CD4T cells
#4	MS1165	CD25+ CD4T cells
