## Supplementary_Table_3 for "An Autoimmune Transcriptional Circuit Driving Foxp3^+^ Regulatory T cell Dysfunction"

### Sheet: Sheet1
gene	coexp_con_short	coexp_MS_short	coexp_con_long	coexp_MS_long
ID2	-0.494737	-0.26935	-0.0561404	-0.199174
APP	-0.352632	-0.108359	0.314035	-0.277606
KLRG1	0.349123	0.0939112	-0.189474	0.327141
CCR6	0.392982	0.47162	0.529825	0.195046
CTLA4	0.314035	0.692466	0.301754	0.768834
RNASE4	-0.242105	-0.401445	-0.108772	-0.205366
ITGAE	-0.215789	-0.0980392	-0.280702	0.436533
GZMB	-0.373684	-0.0113519	0.329825	0.0505676
FRMD4B	-0.136842	0.0464396	0.184211	0.364293
IL1RL1	-0.454386	0.0815273	-0.324561	-0.335397
OSBPL3	-0.0263158	0.139319	0.182456	-0.168215
MATN2	-0.417544	0.180599	0.585965	-0.0485036
RGS16	-0.417544	0.209494	-0.045614	0.00515996
NFIL3	0.1	0.488132	0.0666667	0.547988
PRR13	0.0719298	-0.28999	-0.391228	0.0918473
TIGIT	0.131579	-0.380805	-0.17193	-0.294118
SLC40A1	0.1	-0.296182	-0.0368421	-0.362229
FGL2	-0.236842	-0.230134	0.161404	-0.106295
LGALS3	0.349123	-0.20743	-0.135088	0.358101
CCR10	0.342105	0.0381837	-0.14386	-0.114551
MYO1F	-0.0368421	0.178535	0.0807018	-0.223942
PRDM1	0.921053	0.849329	0.305263	0.585139
IL17RB	-0.214035	-0.570691	-0.236842	-0.397317
LGALS1	-0.154386	-0.508772	-0.257895	-0.0113519
PTGS1	-0.191228	-0.475748	0.27193	-0.261094
LRP1	-0.0245614	-0.457172	0.287719	-0.574819
IL18R1	0.0894737	-0.448916	0.157895	-0.172343
HEBP1	0.147368	-0.424149	-0.52807	-0.26935
NAV2	-0.452632	-0.376677	0.205263	-0.463364
THEMIS2	0.305263	-0.323013	-0.250877	0.126935
AXL	-0.431579	-0.308566	-0.0333333	-0.444788
TTC39C	-0.138596	-0.296182	-0.245614	-0.0443756
GFRA2	-0.492982	-0.285862	0.0894737	-0.389061
ITGB5	-0.294737	-0.271414	0.0684211	-0.0629515
VIM	0.515789	-0.234262	-0.164912	0.0299278
SLC7A8	0.0789474	-0.223942	0.357895	-0.281734
PLTP	0.203509	-0.192982	0.298246	-0.31063
FCGRT	0.333333	-0.186791	-0.277193	0.149639
ARL5A	-0.263158	-0.186791	0.045614	0.232198
TGFBI	-0.263158	-0.182663	-0.1	-0.159959
NEK2	-0.121053	-0.178535	0.145614	0.347781
CDC42EP2	-0.352632	-0.151703	-0.135088	-0.0526316
TJP2	0.238596	-0.149639	0.0719298	-0.265222
AMZ1	-0.498246	-0.128999	0.154386	-0.267286
AURKA	-0.184211	-0.122807	-0.192982	0.0650155
RGL1	-0.0894737	-0.114551	-0.301754	-0.287926
SLC39A4	-0.0421053	-0.102167	-0.350877	0.108359
ACOT11	-0.501754	-0.0980392	0.335088	-0.298246
RRM2	0.35614	-0.0877193	0.17193	0.312693
ADAM8	-0.373684	-0.0815273	0.212281	-0.469556
EGLN3	-0.108772	-0.0753354	-0.00350877	-0.0196078
NR1H3	0.187719	-0.0732714	-0.0807018	-0.166151
CDKN2A	-0.0824561	-0.0629515	-0.315789	0.420021
FUT7	0.159649	-0.0608875	-0.0280702	-0.496388
LTBR	-0.457895	-0.00722394	0.407018	-0.500516
GCNT1	0.315789	-0.00515996	0.136842	-0.0732714
CASS4	0.182456	0.00309598	0.229825	-0.50258
IL9R	0.17193	0.00722394	-0.1	-0.389061
COPZ2	-0.0508772	0.0134159	-0.154386	0.432405
CXCR3	0.3	0.0237358	-0.0140351	0.120743
PTGIS	-0.398246	0.0237358	0.110526	-0.339525
MATK	-0.0736842	0.0278638	-0.491228	-0.477812
LGMN	0.336842	0.0278638	-0.105263	0.455108
TMBIM1	0.42807	0.0319917	-0.0526316	-0.0546956
CDC25B	0.173684	0.0423117	0.0754386	-0.164087
PLEKHG3	0.168421	0.0464396	-0.131579	-0.353973
CCL4	-0.138596	0.0505676	0.449123	0.292054
NID2	-0.378947	0.0712074	-0.0368421	-0.353973
FRMD5	-0.445614	0.0773994	0.242105	0.0134159
CRIP2	0.240351	0.0794634	-0.331579	0.116615
CFP	0.149123	0.0959752	0.150877	0.176471
VSTM4	-0.54386	0.0980392	0.196491	-0.335397
AURKB	0.124561	0.100103	0.135088	0.576883
BSPRY	0.0578947	0.112487	0.247368	0.159959
RAP1GAP2	-0.324561	0.143447	0.0684211	-0.215686
EHD4	0.268421	0.155831	0.373684	0.164087
ASB2	0.077193	0.176471	-0.182456	-0.219814
TBXAS1	0.133333	0.184727	-0.0298246	0.265222
MXD3	-0.249123	0.195046	0.0385965	0.547988
FKBP5	0.605263	0.199174	0.0684211	-0.114551
FAM83G	-0.266667	0.201238	0.0754386	-0.302374
RACGAP1	0.52807	0.203302	-0.257895	0.0423117
HAVCR2	0.217544	0.215686	0.054386	0.254902
CTSA	0.631579	0.246646	-0.0210526	0.362229
CD68	0.0631579	0.246646	0.315789	0.170279
INCENP	0.1	0.265222	0.054386	0.618163
CSF1R	-0.122807	0.285862	-0.154386	0.131063
RXRA	0.405263	0.287926	-0.0929825	-0.102167
MRC1	0.285965	0.327141	-0.203509	0.00309598
KIF22	0.612281	0.341589	-0.264912	0.353973
ICOS	-0.166667	0.341589	0.0596491	0.459236
PRC1	-0.338596	0.351909	0.45614	0.630547
GRN	0.4	0.362229	-0.373684	0.141383
GNA15	-0.207018	0.366357	0.191228	0.0650155
PDCD1	0.398246	0.378741	0.0508772	0.162023
METRNL	-0.187719	0.401445	-0.0438596	0.420021
PLK1	0.370175	0.411765	-0.110526	0.496388
HFE	-0.526316	0.424149	0.336842	-0.0423117
TRPM2	0.00526316	0.477812	-0.147368	0.22807
PAQR4	0.473684	0.611971	0.285965	0.00103199
LSR	0.32807	0.620227	-0.335088	0.21775
CCNF	-0.0666667	0.657379	0.698246	0.27967
MAFG	0.435088	0.682147	-0.231579	0.199174
CD300A	0.259649	-0.302374	-0.185965	-0.430341
TIMD4	-0.0614035	-0.277606	-0.150877	-0.145511
AIF1	-0.0368421	-0.102167	-0.00877193	-0.446852
PTPRM	0.377193	0.162023	0.0877193	-0.420021
GLRX	-0.214035	-0.351909	-0.298246	0.192982
PIGZ	-0.389474	-0.339525	-0.0631579	-0.0650155
SLC16A9	-0.0122807	-0.287926	0.0754386	-0.422085
HSBP1L1	-0.192982	-0.203302	0.140351	-0.0753354
MMP25	-0.131579	-0.155831	0.0947368	-0.521156
SYNGR3	-0.257895	-0.143447	0.0859649	0.116615
JAG1	-0.247368	-0.143447	0.312281	-0.374613
NACC2	0.0368421	-0.135191	-0.0859649	-0.223942
COL1A1	-0.133333	-0.0980392	0.282456	-0.329205
RAPH1	-0.540351	0.0175439	0.215789	0.0196078
FBXO2	0.189474	0.106295	-0.121053	-0.246646
SLC16A10	-0.0596491	0.108359	0.489474	-0.327141
NEBL	0.277193	0.153767	0.0666667	0.135191
CDC42BPB	0.275439	0.20743	0.580702	-0.343653
MYADM	-0.254386	0.236326	0.191228	-0.126935
SNTA1	0.131579	0.242518	-0.0210526	0.141383
ADAM12	-0.173684	0.244582	0.345614	0.0918473
SRGN	-0.133333	0.296182	0.0614035	0.762642
ERMN	-0.159649	0.459236	0.173684	0.0918473
F11R	0.142105	0.48194	0.114035	0.201238
TBC1D2	-0.163158	0.484004	0.257895	0.178535
SCML4	-0.108772	-0.120743	0.0684211	-0.176471
BACH2	-0.170175	0.168215	0.022807	0.21775
TCF7	0.154386	0.192982	0.121053	-0.192982
SATB1	0.0754386	0.277606	0.131579	-0.122807
ATP1B1	-0.161404	0.463364	0.122807	0.304438
AMIGO2	-0.32807	-0.409701	-0.105263	-0.323013
LTA	-0.289474	-0.186791	-0.161404	-0.172343
IGFBP4	-0.203509	-0.166151	-0.347368	-0.0257998
ADAMTS6	-0.596491	-0.147575	-0.108772	-0.256966
ENO3	0.0192982	-0.104231	-0.215789	-0.0815273
SLC22A5	0.0807018	-0.0691434	0.108772	-0.574819
UGCG	-0.324561	0.0340557	0.45614	0.0918473
IGF2R	0.266667	0.234262	0.480702	0.403509
ST8SIA1	-0.0824561	0.267286	0.292982	0.172343
ID3	-0.580702	-0.628483	-0.480702	0.00103199
ST8SIA6	0.24386	-0.434469	0.045614	-0.21775
SELP	-0.236842	-0.294118	0.149123	-0.599587
CYTH3	0.0421053	0.215686	0.231579	-0.0237358
UPP1	-0.37193	-0.448916	-0.42807	-0.415893
RAB3IP	0.0684211	-0.405573	-0.17193	0.00722394
BCL2	-0.0105263	-0.277606	0.205263	-0.199174
DAPK1	-0.575439	-0.25903	-0.0842105	-0.438596
AHCYL2	-0.114035	-0.230134	0.166667	-0.442724
CARD6	-0.257895	-0.205366	0.0192982	-0.302374
SLC17A9	-0.35614	-0.203302	0.166667	-0.358101
WNT10A	-0.0596491	-0.19711	-0.054386	-0.108359
ADCY6	-0.538596	-0.164087	-0.149123	-0.30031
SOX4	-0.507018	-0.128999	0.191228	-0.223942
SELL	0.0508772	-0.0423117	-0.189474	0.162023
SH3BP5	0.370175	0.0175439	0.0736842	0.0464396
TNFSF8	0.44386	0.0381837	-0.0526316	-0.143447
NOD1	-0.380702	0.0464396	0.0561404	-0.426213
CCR7	0.221053	0.135191	-0.154386	0.137255
AFF3	-0.285965	0.155831	-0.152632	-0.159959
PARP8	0.0824561	0.190918	0.184211	0.170279
EVL	-0.0649123	0.362229	-0.0649123	-0.0712074
PIK3IP1	0.610526	0.368421	0.142105	0.5129
LRRC32	0.0333333	0.378741	0.103509	0.254902
NEDD4L	0.366667	0.463364	0.222807	0.110423
PDLIM1	-0.285965	-0.345717	-0.126316	-0.372549
SPTB	-0.540351	-0.106295	0.0526316	-0.223942
IQCK	-0.27193	-0.00309598	-0.168421	0.0608875
ZBTB18	-0.222807	0.221878	0.315789	0.0753354
