## Supplementary_Table_4 for "An Autoimmune Transcriptional Circuit Driving Foxp3^+^ Regulatory T cell Dysfunction"

### Sheet: Sheet1
Peak ID	p value	ave_peak height	Chr	Start	end	Annotation 1	Annotation 2	Annotation 3
B1	2.89e-18	3.08	chr6	106610966	106612875	9_EnhA1	3_TssFlnkU	9_EnhA1
B2	2.02e-07	-0.04	chr6	106540956	106541106	9_EnhA1	NA	NA
B3	2.1e-07	1.57	chr6	106562437	106562784	3_TssFlnkU	NA	NA
B4	2.85e-07	1.46	chr6	106542204	106542468	9_EnhA1	NA	NA
B5	4.01e-07	1.71	chr6	106597171	106598016	11_EnhWk	18_Quies	NA
B6	7.7e-07	1.86	chr6	106428847	106429894	2_TssFlnk	4_TssFlnkD	NA
B7	1.12e-06	-0.21	chr6	106194443	106194840	18_Quies	NA	NA
B8	1.74e-06	2.95	chr6	106533719	106534479	9_EnhA1	3_TssFlnkU	1_TssA
B9	3.93e-06	3.55	chr6	106439749	106440818	3_TssFlnkU	1_TssA	3_TssFlnkU
B10	5.54e-06	-0.01	chr6	106538993	106539162	1_TssA	3_TssFlnkU	NA
B11	8.18e-06	0.19	chr6	106536808	106537010	2_TssFlnk	1_TssA	NA
B12	2.05e-05	0.83	chr6	106537901	106538145	3_TssFlnkU	NA	NA
B13	9.01e-05	2.32	chr6	106551516	106552068	8_EnhG2	NA	NA
B14	0.000183	-0.23	chr6	106593125	106593276	11_EnhWk	NA	NA
B15	0.000222	-0.42	chr6	106205453	106205669	18_Quies	NA	NA
B16	0.000251	0.52	chr6	106635455	106635815	9_EnhA1	11_EnhWk	NA
B17	0.000276	0.99	chr6	106258201	106258803	11_EnhWk	NA	NA
B18	0.000312	0.14	chr6	106235137	106235560	11_EnhWk	NA	NA
B19	0.000447	-0.02	chr6	106192403	106193016	11_EnhWk	NA	NA
B20	0.000594	-0.08	chr6	106630411	106630671	11_EnhWk	NA	NA
