## Supplementary_Table_5 for "An Autoimmune Transcriptional Circuit Driving Foxp3^+^ Regulatory T cell Dysfunction"

### Sheet: Sheet1
Name	OLIGO SEQUENCE
B1-1_Top	ACCGCAGTCATATGTGCTACCCCA
B1-1_Bottom	AAACTGGGGTAGCACATATGACTG
B1-2_Top	ACCGGGTCACATGAAATCCAGGGG
B1-2_Bottom	AAACCCCCTGGATTTCATGTGACC
B1-3_Top	ACCGGCAGACGAATCAGACTGGGT
B1-3_Bottom	AAACACCCAGTCTGATTCGTCTGC
B2-1_Top	ACCGTGAATTTGTAAGGTTAGAGA
B2-1_Bottom	AAACTCTCTAACCTTACAAATTCA
B2-2_Top	ACCGGAGATGGCAAGAGCTACTTC
B2-2_Bottom	AAACGAAGTAGCTCTTGCCATCTC
B2-3_Top	ACCGGTGCTGCTTTATAGCTTACT
B2-3_Bottom	AAACAGTAAGCTATAAAGCAGCAC
B3-1_Top	ACCGCACAAGCTCGTGGAAGACAG
B3-1_Bottom	AAACCTGTCTTCCACGAGCTTGTG
B3-2_Top	ACCGCCTTGAACACAAAAAACCTG
B3-2_Bottom	AAACCAGGTTTTTTGTGTTCAAGG
B3-3_Top	ACCGAAGCAGGTGATATCCTCCAG
B3-3_Bottom	AAACCTGGAGGATATCACCTGCTT
B4-1_Top	ACCGTTGTAAAGGACTACTCACAG
B4-1_Bottom	AAACCTGTGAGTAGTCCTTTACAA
B4-2_Top	ACCGTGTGTGATGCATCCAGTCTG
B4-2_Bottom	AAACCAGACTGGATGCATCACACA
B4-3_Top	ACCGCAGATCTTAGAACCTACAGC
B4-3_Bottom	AAACGCTGTAGGTTCTAAGATCTG
B5-1_Top	ACCGTCACATCAGACCACATCCAG
B5-1_Bottom	AAACCTGGATGTGGTCTGATGTGA
B5-2_Top	ACCGGGAGCAGAGAACTTGTGTTG
B5-2_Bottom	AAACCAACACAAGTTCTCTGCTCC
B5-3_Top	ACCGTGGTGGGATTCCTGCTCACA
B5-3_Bottom	AAACTGTGAGCAGGAATCCCACCA
B6-1_Top	ACCGTGAGTGGATGTATTCCCAGA
B6-1_Bottom	AAACTCTGGGAATACATCCACTCA
B6-2_Top	ACCGTATTCCCAGACGGATGCGGG
B6-2_Bottom	AAACCCCGCATCCGTCTGGGAATA
B6-3_Top	ACCGTACCCGAGAGTACCCTCTGG
B6-3_Bottom	AAACCCAGAGGGTACTCTCGGGTA
B7-1_Top	ACCGCATGAGACTTGTTCTTCTTT
B7-1_Bottom	AAACAAAGAAGAACAAGTCTCATG
B7-2_Top	ACCGACCCACTGTTAGGGGCTGGG
B7-2_Bottom	AAACCCCAGCCCCTAACAGTGGGT
B7-3_Top	ACCGAAGAGATCTATTGTAGAACA
B7-3_Bottom	AAACTGTTCTACAATAGATCTCTT
B8-1_Top	ACCGTAGAGCCCAAGTAAGCGTTG
B8-1_Bottom	AAACCAACGCTTACTTGGGCTCTA
B8-2_Top	ACCGCGAAGAGAGGAAGCTCTCGG
B8-2_Bottom	AAACCCGAGAGCTTCCTCTCTTCG
B8-3_Top	ACCGAAAACGTGTGGGTACGACCT
B8-3_Bottom	AAACAGGTCGTACCCACACGTTTT
B9-1_Top	ACCGGCGATAATGACTGATAAGGG
B9-1_Bottom	AAACCCCTTATCAGTCATTATCGC
B9-2_Top	ACCGCGATAATGACTGATAAGGGC
B9-2_Bottom	AAACGCCCTTATCAGTCATTATCG
B9-3_Top	ACCGTCAGTGTTGCCCTTGCAATG
B9-3_Bottom	AAACCATTGCAAGGGCAACACTGA
B10-1_Top	ACCGCCCTTATCAGTCATTATCGC
B10-1_Bottom	AAACGCGATAATGACTGATAAGGG
B10-2_Top	ACCGTCGGTTGAGACTGCTTGCAC
B10-2_Bottom	AAACGTGCAAGCAGTCTCAACCGA
B10-3_Top	ACCGCCCTGTATCGTGGCTGATAA
B10-3_Bottom	AAACTTATCAGCCACGATACAGGG
B11-1_Top	ACCGGATGGTATAAGCCGAGAAAG
B11-1_Bottom	AAACCTTTCTCGGCTTATACCATC
B11-2_Top	ACCGCTGTTTATCTGCAGCAGCTC
B11-2_Bottom	AAACGAGCTGCTGCAGATAAACAG
B11-3_Top	ACCGCTGAAGTGGGTACACTCTTT
B11-3_Bottom	AAACAAAGAGTGTACCCACTTCAG
B12-1_Top	ACCGATATAGGTAAAGCCAGACCG
B12-1_Bottom	AAACCGGTCTGGCTTTACCTATAT
B12-2_Top	ACCGGCTTCTCGATTATGCTACAC
B12-2_Bottom	AAACGTGTAGCATAATCGAGAAGC
B12-3_Top	ACCGCTCTTGGTGTCACTGTGGTT
B12-3_Bottom	AAACAACCACAGTGACACCAAGAG
B13-1_Top	ACCGGCATCATTTATTGTGTAGCG
B13-1_Bottom	AAACCGCTACACAATAAATGATGC
B13-2_Top	ACCGCATTGCTGCTGTTCCTAAAT
B13-2_Bottom	AAACATTTAGGAACAGCAGCAATG
B13-3_Top	ACCGTGGTGAAGTGCTTAGGCTGT
B13-3_Bottom	AAACACAGCCTAAGCACTTCACCA
B14-1_Top	ACCGGTATCTTTGCACATCCTGCC
B14-1_Bottom	AAACGGCAGGATGTGCAAAGATAC
B14-2_Top	ACCGGCAGTCACCTCATATGTCAG
B14-2_Bottom	AAACCTGACATATGAGGTGACTGC
B14-3_Top	ACCGCATATGTCAGAGGGCACTGT
B14-3_Bottom	AAACACAGTGCCCTCTGACATATG
B15-1_Top	ACCGCATATGTCAGAGGGCACTGT
B15-1_Bottom	AAACACAGTGCCCTCTGACATATG
B15-2_Top	ACCGGGAAATGCCATGAACTCTAG
B15-2_Bottom	AAACCTAGAGTTCATGGCATTTCC
B15-3_Top	ACCGAGTCATCACTGCGTGAATGC
B15-3_Bottom	AAACGCATTCACGCAGTGATGACT
B16-1_Top	ACCGCTCAGCTTCCTGGTGACAGA
B16-1_Bottom	AAACTCTGTCACCAGGAAGCTGAG
B16-2_Top	ACCGACGTTTTCCTTTCTGCTCTG
B16-2_Bottom	AAACCAGAGCAGAAAGGAAAACGT
B16-3_Top	ACCGTCCCAGGTGACAGTCAACAG
B16-3_Bottom	AAACCTGTTGACTGTCACCTGGGA
B17-1_Top	ACCGCAAACACCAGATGTTCAGAG
B17-1_Bottom	AAACCTCTGAACATCTGGTGTTTG
B17-2_Top	ACCGATTACATTCTGAGGACTCAG
B17-2_Bottom	AAACCTGAGTCCTCAGAATGTAAT
B17-3_Top	ACCGAGAGTCAAGAAACCTGACAG
B17-3_Bottom	AAACCTGTCAGGTTTCTTGACTCT
B18-1_Top	ACCGCCATTACTAGGTTCTCCCTG
B18-1_Bottom	AAACCAGGGAGAACCTAGTAATGG
B18-2_Top	ACCGCTGATTTCAGTAGTGAAACT
B18-2_Bottom	AAACAGTTTCACTACTGAAATCAG
B18-3_Top	ACCGCTTGTCCTTCACGAAGCCGG
B18-3_Bottom	AAACCCGGCTTCGTGAAGGACAAG
B19-1_Top	ACCGTGAATCGGCTGGTAGTTGGT
B19-1_Bottom	AAACACCAACTACCAGCCGATTCA
B19-2_Top	ACCGAATAGCATTCAGGATGTACG
B19-2_Bottom	AAACCGTACATCCTGAATGCTATT
B19-3_Top	ACCGAAAGAGCTAAGAAACCTCTG
B19-3_Bottom	AAACCAGAGGTTTCTTAGCTCTTT
B20-1_Top	ACCGGAAACACAAGATATGTGCTG
B20-1_Bottom	AAACCAGCACATATCTTGTGTTTC
B20-2_Top	ACCGCGCAAGGATCTGGTCCACAG
B20-2_Bottom	AAACCTGTGGACCAGATCCTTGCG
B20-3_Top	ACCGCAGTGGTTCCTACCGAAAGT
B20-3_Bottom	AAACACTTTCGGTAGGAACCACTG
short pro-1_Top	ACCGAATCACCTGACTTACAATGG
short pro-1_Bottom	AAACCCATTGTAAGTCAGGTGATT
short pro-2_Top	ACCGGTAGCAAAAGTAGTACTCTG
short pro-2_Bottom	AAACCAGAGTACTACTTTTGCTAC
long pro-1_Top	ACCGCACTCGGCTGCGCGAAGTGG
long pro-1_Bottom	AAACCCACTTCGCGCAGCCGAGTG
long pro-2_Top	ACCGCGAAGAGAGGAAGCTCTCGG
long pro-2_Bottom	AAACCCGAGAGCTTCCTCTCTTCG
