## Supplementary_Table_6 for "An Autoimmune Transcriptional Circuit Driving Foxp3^+^ Regulatory T cell Dysfunction"

### Sheet: Sheet1
Antigen	Clone	Fluorophore	Supplier	Dilution	Product#
CD4	(RPA-T4)	FITC	(BD Pharmingen)	1:100	561005
CD25	(M-A251)	V450	(BD Pharmingen)	1:100	560356
CD45RO	(UCHL1)	PE-Cy7	(BD Pharmingen)	1:100	560608
CD45RA	(HI100)	APC-H7	(BD Pharmingen)	1:100	560674
CD127	(hIL-7R-M21)	Alexa647	(BD Pharmingen)	1.25	558598
Blimp1	(3H2-E8)	DyLight 650	(Thermo Fisher)	1:100	MA5-16114
Foxp3	(150D)	Alexa647	(BioLegend)	1:100	320012
Foxp3	(PCH101)	PE Cy7	(Thermo Fisher)	1:100	25-4776-42
